# Development of a 1:1-binding biparatopic anti-TNFR2 antagonist by epitope selection

**DOI:** 10.1101/2022.12.15.520217

**Authors:** Hiroki Akiba, Junso Fujita, Tomoko Ise, Kentaro Nishiyama, Tomoko Miyata, Takayuki Kato, Keiichi Namba, Hiroaki Ohno, Haruhiko Kamada, Satoshi Nagata, Kouhei Tsumoto

**Affiliations:** Graduate School of Pharmaceutical Sciences, Kyoto University; Sakyo-ku, Kyoto, 606-8501, Japan; Collaborative Research Center for Health and Medicine, National Institutes of Biomedical Innovation, Health and Nutrition; Ibaraki City, Osaka, 562-0011, Japan; Graduate School of Frontier Biosciences, Osaka University; Suita City, Osaka, 565-0871, Japan; Graduate School of Pharmaceutical Sciences, Osaka University; Suita City, Osaka, 565-0871, Japan; Center for Drug Design Research, National Institutes of Biomedical Innovation, Health and Nutrition; Ibaraki City, Osaka, 562-0011, Japan; JEOL YOKOGUSHI Research Alliance Laboratories, Osaka University; Osaka, 565-0871, Japan; Institute of Protein Research, Osaka University; Suita City, Osaka, 565-0871, Japan; RIKEN SPring-8 Center; Osaka 565-0871, Japan; School of Engineering, The University of Tokyo; Bunkyo-ku, Tokyo, 113-8656, Japan; Institute of Medical Sciences, The University of Tokyo; Minato-ku, Tokyo, 108-8639, Japan

## Abstract

Conventional bivalent antibodies against cell surface receptors often initiate unwanted signal transduction by crosslinking two antigen molecules. Biparatopic antibodies (BpAbs) bind to two different epitopes on the same antigen, thus altering crosslinking ability. In this study, we developed BpAbs against tumor necrosis factor receptor 2 (TNFR2), which is an attractive immune checkpoint target. Using different pairs of variable regions specific to topographically distinct TNFR2 epitopes, we successfully regulated the size of BpAb-TNFR2 immunocomplexes to result in controlled agonistic activities. One particular antagonist BpAb bound TNFR2 in 1:1 ratio without unwanted signal transduction, with its structural basis revealed by cryo-electron microscopy. This antagonist suppressed the proliferation of regulatory T cells expressing TNFR2. Therefore, the BpAb format would be useful in designing specific and distinct antibody functions.
