## Supplementary Table S1 for "Development of a 1:1-binding biparatopic anti-TNFR2 antagonist by epitope selection"

### Sheet: Sheet1
	Amino acid sequence (italics, signal peptide; red, mouse-originated sequence; bold, substituted region
Human	MAPVAVWAALAVGLELWAAAHALPAQVAFTPYAPEPGSTCRLREYYDQTAQMCCSKCSPGQHAKVFCTKTSDTVCDSCEDSTYTQLWNWVPECLSCGSRCSSDQVETQACTREQNRICTCRPGWYCALSKQEGCRLCAPLRKCRPGFGVARPGTETSDVVCKPCAPGTFSNTTSSTDICRPHQICNVVAIPGNASMDAVCTSTSPTRSMAPGAVHLPQPVSTRSQHTQPTPEPSTAPSTSFLLPMGPSPPAEGSTGDFALPVGLIVGVTALGLLIIGVVNCVIMTQVKKKPLCLQREAKVPHLPADKARGTQGPEQQHLLITAPSSSSSSLESSASALDRRAPTRNQPQAPGVEASGAGEARASTGSSDSSPGGHGTQVNVTCIVNVCSSSDHSSQCSS…
mNT	MAPAALWVALVFELQLWATGHTVPAQVVLTPYKPEPGYTCRLREYYDQTAQMCCSKCSPGQHAKVFCTKTSDTVCDSCEDSTYTQLWNWVPECLSCGSRCSSDQVETQACTREQNRICTCRPGWYCALSKQEGCRLCAPLRKCRPGFGVARPGTETSDVVCKPCAPGTFSNTTSSTDICRPHQICNVVAIPGNASMDAVCTSTSPTRSMAPGAVHLPQPVSTRSQHTQPTPEPSTAPSTSFLLPMGPSPPAEGSTGDFALPVGLIVGVTALGLLIIGVVNCVIMTQVKKKPLCLQREAKVPHLPADKARGTQGPEQQHLLITAPSSSSSSLESSASALDRRAPTRNQPQAPGVEASGAGEARASTGSSDSSPGGHGTQVNVTCIVNVCSSSDHSSQCSS…
mC1A	MAPVAVWAALAVGLELWAAAHALPAQVAFTPYAPEPGSECQISQEYYDRKAQMCCSKCSPGQHAKVFCTKTSDTVCDSCEDSTYTQLWNWVPECLSCGSRCSSDQVETQACTREQNRICTCRPGWYCALSKQEGCRLCAPLRKCRPGFGVARPGTETSDVVCKPCAPGTFSNTTSSTDICRPHQICNVVAIPGNASMDAVCTSTSPTRSMAPGAVHLPQPVSTRSQHTQPTPEPSTAPSTSFLLPMGPSPPAEGSTGDFALPVGLIVGVTALGLLIIGVVNCVIMTQVKKKPLCLQREAKVPHLPADKARGTQGPEQQHLLITAPSSSSSSLESSASALDRRAPTRNQPQAPGVEASGAGEARASTGSSDSSPGGHGTQVNVTCIVNVCSSSDHSSQCS…
mC1A1	MAPVAVWAALAVGLELWAAAHALPAQVAFTPYAPEPGSECQISQEYYDQTAQMCCSKCSPGQHAKVFCTKTSDTVCDSCEDSTYTQLWNWVPECLSCGSRCSSDQVETQACTREQNRICTCRPGWYCALSKQEGCRLCAPLRKCRPGFGVARPGTETSDVVCKPCAPGTFSNTTSSTDICRPHQICNVVAIPGNASMDAVCTSTSPTRSMAPGAVHLPQPVSTRSQHTQPTPEPSTAPSTSFLLPMGPSPPAEGSTGDFALPVGLIVGVTALGLLIIGVVNCVIMTQVKKKPLCLQREAKVPHLPADKARGTQGPEQQHLLITAPSSSSSSLESSASALDRRAPTRNQPQAPGVEASGAGEARASTGSSDSSPGGHGTQVNVTCIVNVCSSSDHSSQCS…
mC1A2	MAPVAVWAALAVGLELWAAAHALPAQVAFTPYAPEPGSTCRLREYYDRKAQMCCSKCSPGQHAKVFCTKTSDTVCDSCEDSTYTQLWNWVPECLSCGSRCSSDQVETQACTREQNRICTCRPGWYCALSKQEGCRLCAPLRKCRPGFGVARPGTETSDVVCKPCAPGTFSNTTSSTDICRPHQICNVVAIPGNASMDAVCTSTSPTRSMAPGAVHLPQPVSTRSQHTQPTPEPSTAPSTSFLLPMGPSPPAEGSTGDFALPVGLIVGVTALGLLIIGVVNCVIMTQVKKKPLCLQREAKVPHLPADKARGTQGPEQQHLLITAPSSSSSSLESSASALDRRAPTRNQPQAPGVEASGAGEARASTGSSDSSPGGHGTQVNVTCIVNVCSSSDHSSQCSS…
mC1B	MAPVAVWAALAVGLELWAAAHALPAQVAFTPYAPEPGSTCRLREYYDQTAQMCCAKCPPGQYVKHFCNKTSDTVCASCEDSTYTQLWNWVPECLSCGSRCSSDQVETQACTREQNRICTCRPGWYCALSKQEGCRLCAPLRKCRPGFGVARPGTETSDVVCKPCAPGTFSNTTSSTDICRPHQICNVVAIPGNASMDAVCTSTSPTRSMAPGAVHLPQPVSTRSQHTQPTPEPSTAPSTSFLLPMGPSPPAEGSTGDFALPVGLIVGVTALGLLIIGVVNCVIMTQVKKKPLCLQREAKVPHLPADKARGTQGPEQQHLLITAPSSSSSSLESSASALDRRAPTRNQPQAPGVEASGAGEARASTGSSDSSPGGHGTQVNVTCIVNVCSSSDHSSQCSS…
mC1B1	MAPVAVWAALAVGLELWAAAHALPAQVAFTPYAPEPGSTCRLREYYDQTAQMCCAKCPPGQHAKVFCTKTSDTVCDSCEDSTYTQLWNWVPECLSCGSRCSSDQVETQACTREQNRICTCRPGWYCALSKQEGCRLCAPLRKCRPGFGVARPGTETSDVVCKPCAPGTFSNTTSSTDICRPHQICNVVAIPGNASMDAVCTSTSPTRSMAPGAVHLPQPVSTRSQHTQPTPEPSTAPSTSFLLPMGPSPPAEGSTGDFALPVGLIVGVTALGLLIIGVVNCVIMTQVKKKPLCLQREAKVPHLPADKARGTQGPEQQHLLITAPSSSSSSLESSASALDRRAPTRNQPQAPGVEASGAGEARASTGSSDSSPGGHGTQVNVTCIVNVCSSSDHSSQCSS…
mC2A	MAPVAVWAALAVGLELWAAAHALPAQVAFTPYAPEPGSTCRLREYYDQTAQMCCSKCSPGQHAKVFCTKTSDTVCDDCEASMYTQVWNQFRTCLSCGSRCSSDQVETQACTREQNRICTCRPGWYCALSKQEGCRLCAPLRKCRPGFGVARPGTETSDVVCKPCAPGTFSNTTSSTDICRPHQICNVVAIPGNASMDAVCTSTSPTRSMAPGAVHLPQPVSTRSQHTQPTPEPSTAPSTSFLLPMGPSPPAEGSTGDFALPVGLIVGVTALGLLIIGVVNCVIMTQVKKKPLCLQREAKVPHLPADKARGTQGPEQQHLLITAPSSSSSSLESSASALDRRAPTRNQPQAPGVEASGAGEARASTGSSDSSPGGHGTQVNVTCIVNVCSSSDHSSQCSS…
mC2A1	MAPVAVWAALAVGLELWAAAHALPAQVAFTPYAPEPGSTCRLREYYDQTAQMCCSKCSPGQHAKVFCTKTSDTVCDDCEASMYTQLWNWVPECLSCGSRCSSDQVETQACTREQNRICTCRPGWYCALSKQEGCRLCAPLRKCRPGFGVARPGTETSDVVCKPCAPGTFSNTTSSTDICRPHQICNVVAIPGNASMDAVCTSTSPTRSMAPGAVHLPQPVSTRSQHTQPTPEPSTAPSTSFLLPMGPSPPAEGSTGDFALPVGLIVGVTALGLLIIGVVNCVIMTQVKKKPLCLQREAKVPHLPADKARGTQGPEQQHLLITAPSSSSSSLESSASALDRRAPTRNQPQAPGVEASGAGEARASTGSSDSSPGGHGTQVNVTCIVNVCSSSDHSSQCSS…
mC2A2	MAPVAVWAALAVGLELWAAAHALPAQVAFTPYAPEPGSTCRLREYYDQTAQMCCSKCSPGQHAKVFCTKTSDTVCDSCEDSTYTQVWNQFRTCLSCGSRCSSDQVETQACTREQNRICTCRPGWYCALSKQEGCRLCAPLRKCRPGFGVARPGTETSDVVCKPCAPGTFSNTTSSTDICRPHQICNVVAIPGNASMDAVCTSTSPTRSMAPGAVHLPQPVSTRSQHTQPTPEPSTAPSTSFLLPMGPSPPAEGSTGDFALPVGLIVGVTALGLLIIGVVNCVIMTQVKKKPLCLQREAKVPHLPADKARGTQGPEQQHLLITAPSSSSSSLESSASALDRRAPTRNQPQAPGVEASGAGEARASTGSSDSSPGGHGTQVNVTCIVNVCSSSDHSSQCSS…
mC2B	MAPVAVWAALAVGLELWAAAHALPAQVAFTPYAPEPGSTCRLREYYDQTAQMCCSKCSPGQHAKVFCTKTSDTVCDSCEDSTYTQLWNWVPECLSCSSSCTTDQVEIRACTKQQNRVCACRPGWYCALSKQEGCRLCAPLRKCRPGFGVARPGTETSDVVCKPCAPGTFSNTTSSTDICRPHQICNVVAIPGNASMDAVCTSTSPTRSMAPGAVHLPQPVSTRSQHTQPTPEPSTAPSTSFLLPMGPSPPAEGSTGDFALPVGLIVGVTALGLLIIGVVNCVIMTQVKKKPLCLQREAKVPHLPADKARGTQGPEQQHLLITAPSSSSSSLESSASALDRRAPTRNQPQAPGVEASGAGEARASTGSSDSSPGGHGTQVNVTCIVNVCSSSDHSSQCSS…
mC3A	MAPVAVWAALAVGLELWAAAHALPAQVAFTPYAPEPGSTCRLREYYDQTAQMCCSKCSPGQHAKVFCTKTSDTVCDSCEDSTYTQLWNWVPECLSCGSRCSSDQVETQACTREQNRICTCEAGRYCALKTHSGSCRQCMRLRKCRPGFGVARPGTETSDVVCKPCAPGTFSNTTSSTDICRPHQICNVVAIPGNASMDAVCTSTSPTRSMAPGAVHLPQPVSTRSQHTQPTPEPSTAPSTSFLLPMGPSPPAEGSTGDFALPVGLIVGVTALGLLIIGVVNCVIMTQVKKKPLCLQREAKVPHLPADKARGTQGPEQQHLLITAPSSSSSSLESSASALDRRAPTRNQPQAPGVEASGAGEARASTGSSDSSPGGHGTQVNVTCIVNVCSSSDHSSQCS…
mC3A1	MAPVAVWAALAVGLELWAAAHALPAQVAFTPYAPEPGSTCRLREYYDQTAQMCCSKCSPGQHAKVFCTKTSDTVCDSCEDSTYTQLWNWVPECLSCGSRCSSDQVETQACTREQNRICTCEAGRYCALSKQEGCRLCAPLRKCRPGFGVARPGTETSDVVCKPCAPGTFSNTTSSTDICRPHQICNVVAIPGNASMDAVCTSTSPTRSMAPGAVHLPQPVSTRSQHTQPTPEPSTAPSTSFLLPMGPSPPAEGSTGDFALPVGLIVGVTALGLLIIGVVNCVIMTQVKKKPLCLQREAKVPHLPADKARGTQGPEQQHLLITAPSSSSSSLESSASALDRRAPTRNQPQAPGVEASGAGEARASTGSSDSSPGGHGTQVNVTCIVNVCSSSDHSSQCSS…
mC3A2	MAPVAVWAALAVGLELWAAAHALPAQVAFTPYAPEPGSTCRLREYYDQTAQMCCSKCSPGQHAKVFCTKTSDTVCDSCEDSTYTQLWNWVPECLSCGSRCSSDQVETQACTREQNRICTCRPGWYCALKTHSGSCRLCAPLRKCRPGFGVARPGTETSDVVCKPCAPGTFSNTTSSTDICRPHQICNVVAIPGNASMDAVCTSTSPTRSMAPGAVHLPQPVSTRSQHTQPTPEPSTAPSTSFLLPMGPSPPAEGSTGDFALPVGLIVGVTALGLLIIGVVNCVIMTQVKKKPLCLQREAKVPHLPADKARGTQGPEQQHLLITAPSSSSSSLESSASALDRRAPTRNQPQAPGVEASGAGEARASTGSSDSSPGGHGTQVNVTCIVNVCSSSDHSSQCS…
mC3A3	MAPVAVWAALAVGLELWAAAHALPAQVAFTPYAPEPGSTCRLREYYDQTAQMCCSKCSPGQHAKVFCTKTSDTVCDSCEDSTYTQLWNWVPECLSCGSRCSSDQVETQACTREQNRICTCRPGWYCALSKQEGCRQCMRLRKCRPGFGVARPGTETSDVVCKPCAPGTFSNTTSSTDICRPHQICNVVAIPGNASMDAVCTSTSPTRSMAPGAVHLPQPVSTRSQHTQPTPEPSTAPSTSFLLPMGPSPPAEGSTGDFALPVGLIVGVTALGLLIIGVVNCVIMTQVKKKPLCLQREAKVPHLPADKARGTQGPEQQHLLITAPSSSSSSLESSASALDRRAPTRNQPQAPGVEASGAGEARASTGSSDSSPGGHGTQVNVTCIVNVCSSSDHSSQCSS…
mC3B	MAPVAVWAALAVGLELWAAAHALPAQVAFTPYAPEPGSTCRLREYYDQTAQMCCSKCSPGQHAKVFCTKTSDTVCDSCEDSTYTQLWNWVPECLSCGSRCSSDQVETQACTREQNRICTCRPGWYCALSKQEGCRLCAPLSKCGPGFGVASSRAPNGNVLCKPCAPGTFSNTTSSTDICRPHQICNVVAIPGNASMDAVCTSTSPTRSMAPGAVHLPQPVSTRSQHTQPTPEPSTAPSTSFLLPMGPSPPAEGSTGDFALPVGLIVGVTALGLLIIGVVNCVIMTQVKKKPLCLQREAKVPHLPADKARGTQGPEQQHLLITAPSSSSSSLESSASALDRRAPTRNQPQAPGVEASGAGEARASTGSSDSSPGGHGTQVNVTCIVNVCSSSDHSSQCSS…
mC3B1	MAPVAVWAALAVGLELWAAAHALPAQVAFTPYAPEPGSTCRLREYYDQTAQMCCSKCSPGQHAKVFCTKTSDTVCDSCEDSTYTQLWNWVPECLSCGSRCSSDQVETQACTREQNRICTCRPGWYCALSKQEGCRLCAPLRKCRPGFGVASSRAPNGNVLCKPCAPGTFSNTTSSTDICRPHQICNVVAIPGNASMDAVCTSTSPTRSMAPGAVHLPQPVSTRSQHTQPTPEPSTAPSTSFLLPMGPSPPAEGSTGDFALPVGLIVGVTALGLLIIGVVNCVIMTQVKKKPLCLQREAKVPHLPADKARGTQGPEQQHLLITAPSSSSSSLESSASALDRRAPTRNQPQAPGVEASGAGEARASTGSSDSSPGGHGTQVNVTCIVNVCSSSDHSSQCSS…
mC4	MAPVAVWAALAVGLELWAAAHALPAQVAFTPYAPEPGSTCRLREYYDQTAQMCCSKCSPGQHAKVFCTKTSDTVCDSCEDSTYTQLWNWVPECLSCGSRCSSDQVETQACTREQNRICTCRPGWYCALSKQEGCRLCAPLRKCRPGFGVARPGTETSDVVCKACAPGTFSDTTSSTDVCRPHRICSILAIPGNASTDAVCASTSPTRSMAPGAVHLPQPVSTRSQHTQPTPEPSTAPSTSFLLPMGPSPPAEGSTGDFALPVGLIVGVTALGLLIIGVVNCVIMTQVKKKPLCLQREAKVPHLPADKARGTQGPEQQHLLITAPSSSSSSLESSASALDRRAPTRNQPQAPGVEASGAGEARASTGSSDSSPGGHGTQVNVTCIVNVCSSSDHSSQCSS…
mCT	MAPVAVWAALAVGLELWAAAHALPAQVAFTPYAPEPGSTCRLREYYDQTAQMCCSKCSPGQHAKVFCTKTSDTVCDSCEDSTYTQLWNWVPECLSCGSRCSSDQVETQACTREQNRICTCRPGWYCALSKQEGCRLCAPLRKCRPGFGVARPGTETSDVVCKPCAPGTFSNTTSSTDICRPHQICNVVAIPGNASMDAVCTPESPTLSAIPRTLYVSQPEPTRSQPLDQEPGPSQTPSILTSLGSTPIIEQSTKGGISLPIGLIVGVTALGLLIIGVVNCVIMTQVKKKPLCLQREAKVPHLPADKARGTQGPEQQHLLITAPSSSSSSLESSASALDRRAPTRNQPQAPGVEASGAGEARASTGSSDSSPGGHGTQVNVTCIVNVCSSSDHSSQCSSQ…
Mouse	MAPAALWVALVFELQLWATGHTVPAQVVLTPYKPEPGYECQISQEYYDRKAQMCCAKCPPGQYVKHFCNKTSDTVCADCEASMYTQVWNQFRTCLSCSSSCTTDQVEIRACTKQQNRVCACEAGRYCALKTHSGSCRQCMRLSKCGPGFGVASSRAPNGNVLCKACAPGTFSDTTSSTDVCRPHRICSILAIPGNASTDAVCAPESPTLSAIPRTLYVSQPEPTRSQPLDQEPGPSQTPSILTSLGSTPIIEQSTKGGISLPIGLIVGVTSLGLLMLGLVNCIILVQRKKKPSCLQRDAKVPHVPDEKSQDAVGLEQQHLLTTAPSSSSSSLESSASAGDRRAPPGGHPQARVMAEAQGFQEARASSRISDSSHGSHGTHVNVTCIVNVCSSSDHSSQC…
hCRD1	MAPAALWVALVFELQLWATGHTVPAQVVLTPYKPEPGYTCRLREYYDQTAQMCCSKCSPGQHAKVFCTKTSDTVCDDCEASMYTQVWNQFRTCLSCSSSCTTDQVEIRACTKQQNRVCACEAGRYCALKTHSGSCRQCMRLSKCGPGFGVASSRAPNGNVLCKACAPGTFSDTTSSTDVCRPHRICSILAIPGNASTDAVCAPESPTLSAIPRTLYVSQPEPTRSQPLDQEPGPSQTPSILTSLGSTPIIEQSTKGGISLPIGLIVGVTSLGLLMLGLVNCIILVQRKKKPSCLQRDAKVPHVPDEKSQDAVGLEQQHLLTTAPSSSSSSLESSASAGDRRAPPGGHPQARVMAEAQGFQEARASSRISDSSHGSHGTHVNVTCIVNVCSSSDHSSQCS…
hC1A	MAPAALWVALVFELQLWATGHTVPAQVVLTPYKPEPGYTCRLREYYDQTAQMCCAKCPPGQYVKHFCNKTSDTVCADCEASMYTQVWNQFRTCLSCSSSCTTDQVEIRACTKQQNRVCACEAGRYCALKTHSGSCRQCMRLSKCGPGFGVASSRAPNGNVLCKACAPGTFSDTTSSTDVCRPHRICSILAIPGNASTDAVCAPESPTLSAIPRTLYVSQPEPTRSQPLDQEPGPSQTPSILTSLGSTPIIEQSTKGGISLPIGLIVGVTSLGLLMLGLVNCIILVQRKKKPSCLQRDAKVPHVPDEKSQDAVGLEQQHLLTTAPSSSSSSLESSASAGDRRAPPGGHPQARVMAEAQGFQEARASSRISDSSHGSHGTHVNVTCIVNVCSSSDHSSQCS…
hC1A2-2A2	MAPAALWVALVFELQLWATGHTVPAQVVLTPYKPEPGYECQISQEYYDQTAQMCCAKCPPGQYVKHFCNKTSDTVCADCEASMYTQLWNWVPECLSCSSSCTTDQVEIRACTKQQNRVCACEAGRYCALKTHSGSCRQCMRLSKCGPGFGVASSRAPNGNVLCKACAPGTFSDTTSSTDVCRPHRICSILAIPGNASTDAVCAPESPTLSAIPRTLYVSQPEPTRSQPLDQEPGPSQTPSILTSLGSTPIIEQSTKGGISLPIGLIVGVTSLGLLMLGLVNCIILVQRKKKPSCLQRDAKVPHVPDEKSQDAVGLEQQHLLTTAPSSSSSSLESSASAGDRRAPPGGHPQARVMAEAQGFQEARASSRISDSSHGSHGTHVNVTCIVNVCSSSDHSSQC…
hC1A1-1B	MAPAALWVALVFELQLWATGHTVPAQVVLTPYKPEPGYTCRLREYYDRKAQMCCSKCSPGQHAKVFCTKTSDTVCDDCEASMYTQVWNQFRTCLSCSSSCTTDQVEIRACTKQQNRVCACEAGRYCALKTHSGSCRQCMRLSKCGPGFGVASSRAPNGNVLCKACAPGTFSDTTSSTDVCRPHRICSILAIPGNASTDAVCAPESPTLSAIPRTLYVSQPEPTRSQPLDQEPGPSQTPSILTSLGSTPIIEQSTKGGISLPIGLIVGVTSLGLLMLGLVNCIILVQRKKKPSCLQRDAKVPHVPDEKSQDAVGLEQQHLLTTAPSSSSSSLESSASAGDRRAPPGGHPQARVMAEAQGFQEARASSRISDSSHGSHGTHVNVTCIVNVCSSSDHSSQCS…
hCRD2	MAPAALWVALVFELQLWATGHTVPAQVVLTPYKPEPGYECQISQEYYDRKAQMCCAKCPPGQYVKHFCNKTSDTVCASCEDSTYTQLWNWVPECLSCGSRCSSDQVETQACTREQNRICTCEAGRYCALKTHSGSCRQCMRLSKCGPGFGVASSRAPNGNVLCKACAPGTFSDTTSSTDVCRPHRICSILAIPGNASTDAVCAPESPTLSAIPRTLYVSQPEPTRSQPLDQEPGPSQTPSILTSLGSTPIIEQSTKGGISLPIGLIVGVTSLGLLMLGLVNCIILVQRKKKPSCLQRDAKVPHVPDEKSQDAVGLEQQHLLTTAPSSSSSSLESSASAGDRRAPPGGHPQARVMAEAQGFQEARASSRISDSSHGSHGTHVNVTCIVNVCSSSDHSSQC…
hC2A	MAPAALWVALVFELQLWATGHTVPAQVVLTPYKPEPGYECQISQEYYDRKAQMCCAKCPPGQYVKHFCNKTSDTVCASCEDSTYTQLWNWVPECLSCSSSCTTDQVEIRACTKQQNRVCACEAGRYCALKTHSGSCRQCMRLSKCGPGFGVASSRAPNGNVLCKACAPGTFSDTTSSTDVCRPHRICSILAIPGNASTDAVCAPESPTLSAIPRTLYVSQPEPTRSQPLDQEPGPSQTPSILTSLGSTPIIEQSTKGGISLPIGLIVGVTSLGLLMLGLVNCIILVQRKKKPSCLQRDAKVPHVPDEKSQDAVGLEQQHLLTTAPSSSSSSLESSASAGDRRAPPGGHPQARVMAEAQGFQEARASSRISDSSHGSHGTHVNVTCIVNVCSSSDHSSQC…
hCRD3	MAPAALWVALVFELQLWATGHTVPAQVVLTPYKPEPGYECQISQEYYDRKAQMCCAKCPPGQYVKHFCNKTSDTVCADCEASMYTQVWNQFRTCLSCSSSCTTDQVEIRACTKQQNRVCACRPGWYCALSKQEGCRLCAPLRKCRPGFGVARPGTETSDVVCKACAPGTFSDTTSSTDVCRPHRICSILAIPGNASTDAVCAPESPTLSAIPRTLYVSQPEPTRSQPLDQEPGPSQTPSILTSLGSTPIIEQSTKGGISLPIGLIVGVTSLGLLMLGLVNCIILVQRKKKPSCLQRDAKVPHVPDEKSQDAVGLEQQHLLTTAPSSSSSSLESSASAGDRRAPPGGHPQARVMAEAQGFQEARASSRISDSSHGSHGTHVNVTCIVNVCSSSDHSSQCS…
hC3A	MAPAALWVALVFELQLWATGHTVPAQVVLTPYKPEPGYECQISQEYYDRKAQMCCAKCPPGQYVKHFCNKTSDTVCADCEASMYTQVWNQFRTCLSCSSSCTTDQVEIRACTKQQNRVCACRPGWYCALSKQEGCRLCAPLSKCGPGFGVASSRAPNGNVLCKACAPGTFSDTTSSTDVCRPHRICSILAIPGNASTDAVCAPESPTLSAIPRTLYVSQPEPTRSQPLDQEPGPSQTPSILTSLGSTPIIEQSTKGGISLPIGLIVGVTSLGLLMLGLVNCIILVQRKKKPSCLQRDAKVPHVPDEKSQDAVGLEQQHLLTTAPSSSSSSLESSASAGDRRAPPGGHPQARVMAEAQGFQEARASSRISDSSHGSHGTHVNVTCIVNVCSSSDHSSQCS…
hC3B	MAPAALWVALVFELQLWATGHTVPAQVVLTPYKPEPGYECQISQEYYDRKAQMCCAKCPPGQYVKHFCNKTSDTVCADCEASMYTQVWNQFRTCLSCSSSCTTDQVEIRACTKQQNRVCACEAGRYCALKTHSGSCRQCMRLRKCRPGFGVARPGTETSDVVCKACAPGTFSDTTSSTDVCRPHRICSILAIPGNASTDAVCAPESPTLSAIPRTLYVSQPEPTRSQPLDQEPGPSQTPSILTSLGSTPIIEQSTKGGISLPIGLIVGVTSLGLLMLGLVNCIILVQRKKKPSCLQRDAKVPHVPDEKSQDAVGLEQQHLLTTAPSSSSSSLESSASAGDRRAPPGGHPQARVMAEAQGFQEARASSRISDSSHGSHGTHVNVTCIVNVCSSSDHSSQC…
hC3B1	MAPAALWVALVFELQLWATGHTVPAQVVLTPYKPEPGYECQISQEYYDRKAQMCCAKCPPGQYVKHFCNKTSDTVCADCEASMYTQVWNQFRTCLSCSSSCTTDQVEIRACTKQQNRVCACEAGRYCALKTHSGSCRQCMRLSKCGPGFGVARPGTETSDVVCKACAPGTFSDTTSSTDVCRPHRICSILAIPGNASTDAVCAPESPTLSAIPRTLYVSQPEPTRSQPLDQEPGPSQTPSILTSLGSTPIIEQSTKGGISLPIGLIVGVTSLGLLMLGLVNCIILVQRKKKPSCLQRDAKVPHVPDEKSQDAVGLEQQHLLTTAPSSSSSSLESSASAGDRRAPPGGHPQARVMAEAQGFQEARASSRISDSSHGSHGTHVNVTCIVNVCSSSDHSSQC…
